# Local adaptation to abiotic and biotic stresses and phenotypic selection on flowering time in annual *Brachypodium spp*. along an aridity gradient

**DOI:** 10.1101/783779

**Authors:** Shira Penner, Yuval Sapir

**Affiliations:** The Botanical Garden, School of Plant Sciences and Food Security, Tel Aviv University, Ramat Aviv, Tel Aviv 69978 Israel

**Keywords:** annual grass, drought escape, life history, Mediterranean, natural selection, phenology, phenotypic cline.

## Abstract

- Plants have diverse strategies to cope with stress, including early flowering to “escape” abiotic stress and late flowering to mitigate biotic stress. Plants are usually exposed to multiple stresses simultaneously, but little is known about the impact of multiple co-occurring stresses on plant evolution.
- We tested for adaptation to both aridity and interspecific competition of the model plant *Brachypodium* spp., collected along the aridity gradient in Israel. We recorded flowering time and estimated fitness in a controlled watering experiment, with treatments mimicking Mediterranean and arid precipitation, and in two common gardens located in the extremes of the gradient (i.e., desert and mesic Mediterranean). At the latter we also manipulated interspecific competition to examine the combined effect of competition and aridity.
- Plants from arid environments always flowered earlier, but we found no selection on flowering time in the watering experiment. In the common gardens, however, the direction of selection on flowering time differed between sites and competition treatments.
- We conclude that interactions between aridity and competition drive local adaptation of *Brachypodium* in the Eastern Mediterranean basin. Variation in flowering time is an important adaptive mechanism to aridity and multiple selection agents can have interactive effects on the evolution of this trait.
