## Supplementary material for "Local adaptation to abiotic and biotic stresses and phenotypic selection on flowering time in annual *Brachypodium spp*. along an aridity gradient": Table S1

### Sheet: data
Population	Phenotypic traits	Total spike number	Spike number	Inflorescence length	Spike length	Spike length till top 4th lemma	Lemma length	Upper glume length	Caryopsis length	Awn length	Stem length	Stem number	Spikelet weight	Shoot weight	Nodes number	Survival	Flowering time	Senescence time
Hermon – Majdal Shams	Wet	9.667±3.18	3.667±0.882	5.743±0.78	2.991±0.429	1.583±0.043	1.03±0.053	0.87±0.045	0.837±0.049	1.77±0.12	35.6±4.258	3.667±0.667	0.62±0.185	0.404±0.119	3±0.577	1±0	100±1.528	156.667±3.48
	Dry	NA	NA	NA	NA	NA	NA	NA	NA	NA	NA	NA	NA	NA	NA	NA	NA	NA
Hermon – Neve Ativ	Wet	12.167±3.833	3.5±0.428	5.773±0.965	2.662±0.475	1.554±0.072	0.997±0.029	0.829±0.045	0.795±0.035	1.809±0.085	31.833±5.449	4±1.366	0.886±0.338	0.468±0.166	2.167±0.167	1±0	105.833±3.005	156.667±1.116
	Dry	8.333±3.18	3.667±0.882	5.657±0.763	3.087±0.116	1.508±0.034	1.054±0.056	0.904±0.06	0.795±0.027	1.998±0.025	28.733±7.36	2.667±0.333	0.476±0.166	0.263±0.099	2.667±0.333	1±0	103.333±2.404	157.333±3.283
Shtula	Wet	19±4.509	3±0	6.533±0.176	4.103±0.102	1.571±0.057	1.084±0.015	0.907±0.028	0.698±0.039	2.233±0.049	35.333±1.217	6±1	1.187±0.275	0.591±0.185	3.667±0.333	1±0	97.667±2.667	156.667±3.383
	Dry	12±4.743	3±0.577	4.683±0.275	2.948±0.065	1.377±0.024	0.941±0.06	0.794±0.026	0.75±0.024	1.906±0.149	23.05±3.831	4±1	0.723±0.334	0.321±0.165	3.5±0.5	1±0	103.75±3.772	158.75±1.25
Carmel – Rakafot	Wet	6.8±2.245	2.8±0.49	5.04±0.759	3.306±0.312	1.5±0.041	0.916±0.027	0.784±0.037	0.783±0.013	1.614±0.071	21.78±3.245	2.6±0.812	0.488±0.179	0.2±0.068	2.8±0.374	1±0	95.8±3.774	153.8±2.672
	Dry	5.571±1.27	2.714±0.184	5.216±0.378	3.37±0.186	1.46±0.046	0.974±0.035	0.806±0.03	0.788±0.016	1.457±0.062	21.614±2.894	2.286±0.474	0.404±0.108	0.179±0.048	2.833±0.543	1±0	95.429±2.328	151.286±1.392
Carmel – Oren Gorge	Wet	8.4±3.356	3.6±0.4	5.432±0.671	3.12±0.106	1.515±0.031	0.981±0.063	0.833±0.054	0.772±0.014	1.406±0.069	34.44±4.997	2.6±0.812	0.757±0.324	0.465±0.22	2.6±0.245	1±0	86±4.483	150.6±2.821
	Dry	5.25±2.358	2.75±0.75	5.27±1.241	3.49±0.358	1.478±0.036	0.98±0.051	0.783±0.051	0.781±0.024	1.438±0.102	30.15±6.127	2±0.577	0.39±0.197	0.266±0.132	3±0.408	1±0	89±0.408	150.25±1.493
Bet-Shemesh Heights	Wet	10.4±2.713	2.4±0.245	5.6±0.217	4.011±0.329	1.471±0.064	0.893±0.051	0.796±0.075	0.767±0.019	1.58±0.061	33.08±1.392	3.4±0.872	0.779±0.225	0.418±0.115	2.8±0.2	1±0	93±2.49	156.6±0.51
	Dry	7.25±1.278	2.875±0.295	5.239±0.557	2.839±0.197	1.364±0.065	0.978±0.03	0.739±0.065	0.739±0.033	1.529±0.049	20.638±3.051	2.75±0.491	0.482±0.113	0.238±0.05	2.875±0.295	1±0	94.5±1.722	147.625±2.618
Avishur Plato	Wet	NA	NA	NA	NA	NA	NA	NA	NA	NA	NA	NA	NA	NA	NA	NA	NA	NA
	Dry	2±0	2±0	3.25±0	2.06±0	1.49±0	0.91±0	0.54±0	0.66±0	1.42±0	3.8±0	1±0	0.052±0	0.039±0	1±0	1±0	98±0	139±0
Amatzya	Wet	13±1.618	4.286±1.017	6.757±0.528	4.148±0.21	1.654±0.027	1.023±0.027	0.869±0.031	0.852±0.022	1.716±0.085	30.786±4.066	4±0.577	0.917±0.181	0.542±0.136	2.571±0.202	1±0	90.429±2.091	155.714±2.067
	Dry	10±1.495	4.091±0.368	6.162±0.438	3.573±0.184	1.607±0.033	1.023±0.029	0.869±0.026	0.805±0.029	1.643±0.066	23.445±3.059	3±0.467	0.678±0.138	0.346±0.062	2.727±0.237	1±0	90.364±1.568	148.364±2.356
Lahav	Wet	18±3.708	3.125±0.398	6.625±0.386	4.214±0.184	1.738±0.053	1.102±0.036	0.949±0.052	0.867±0.018	1.802±0.05	34.725±3.448	6±1.268	1.455±0.344	0.815±0.19	2.625±0.183	1±0	83.75±2.389	152.625±1.851
	Dry	10±1.921	3±0.333	5.914±0.427	3.57±0.225	1.668±0.041	1.07±0.029	0.881±0.028	0.833±0.022	1.778±0.156	25.97±2.459	3.9±0.605	0.647±0.161	0.378±0.103	2.7±0.213	1±0	85.2±2.768	150±1.238
Zenifim Wadi	Wet	20.5±1.5	3±0	3.9±0.1	2.3±0.1	1.528±0.004	1.017±0.015	0.874±0.063	0.883±0.049	1.954±0.047	30.1±4.4	6.5±0.5	0.9997±0.04	0.445±0.008	3.5±0.5	1±0	99.5±1.5	161.5±1.5
	Dry	5±2.16	2±0.408	5.49±0	3.71±0	1.401	0.997±0.059	0.825±0.052	0.81±0.033	1.773±0.117	16.425±2.865	2.5±0.645	0.303±0.198	0.158±0.081	2.75±0.25	1±0	93.25±1.887	147.25±1.493

### Sheet: explanation
Description of all phenotypic traits measured for paper 2
Survival - Survival was defined as the success of a plant to survive until flowering before senescence. Survival rate per population was estimated as fraction of plants that set flowers out of all plants of that population in the same treatment.
Flowering time - We defined flowering time as the number of days from sowing to first appearance of the awns of the first spike.
Morphology - Morphological measurements included eleven traits (following Catalán et al., 2012): (1) Inflorescence length, measured on the central stem of the plant (the primary stem), from the bottom of the lowest spike to the top of the upper one (not including the awns); (2) Spike length, measured as the length of the upper spike on the primary stem (excluding awns); (3) Stem length, measured …
Fitness - was evaluated as the total number of spikes of a plant.
