## Supplementary material for "Local adaptation to abiotic and biotic stresses and phenotypic selection on flowering time in annual *Brachypodium spp*. along an aridity gradient": Table S2

### Sheet: data
Population	Experimental site	Phenotypic traits	Total spike number	Spike number	Inflorescence length	Spike length	Spike length till top 4th lemma	Lemma length	Upper glume length	Caryopsis length	Awn length	Stem length	Stem number	Spikelet weight	Shoot weight	Nodes number	Survival	Flowering time	Senescence time
Hermon – Mount Kahal	Be'er Sheva	Com	NA	NA	NA	NA	NA	NA	NA	NA	NA	4.45±0.776	1±0	NA	0.016±0.004	1±0	0	NA	166.333±7.706
		No.Com	31.778±11.466	2.889±0.309	5.089±0.575	2.867±0.224	1.456±0.026	1.066±0.027	0.89±0.022	0.856±0.014	1.578±0.057	20.722±3.977	11.111±3.788	2.319±0.923	1.284±0.519	2.444±0.242	1±0	134.111±1.844	181.333±1.143
	Tel Hai	Com	2.75±0.675	1.625±0.183	2.783±0.344	1.983±0.221	1.453±0.013	1.1±0.018	0.835±0.024	0.89±0.01	1.731±0.059	14.1±1.353	1.75±0.313	0.093±0.034	0.064±0.017	2.75±0.164	1±0	134.75±2.914	176.375±1.388
		No.Com	19.25±5.502	2.75±0.366	4.65±0.467	2.775±0.2	1.528±0.037	1.101±0.046	0.927±0.036	0.838±0.013	1.656±0.076	15.7±2.278	9.125±2.31	1.113±0.297	0.488±0.163	2.125±0.125	1±0	152.625±4.773	194.25±1.8
Hermon – Majdal Shams	Be'er Sheva	Com	1±0	1±0	1.1±0	1.1±0	NA	NA	0.807±0	NA	1.627±0	6.145±1.454	1.182±0.122	0.011±0	0.026±0.009	1.25±0.164	0.091±0.091	135±0	162.091±4.095
		No.Com	32±5.349	3.6±0.19	6.427±0.212	3.373±0.119	1.555±0.019	1.126±0.019	0.97±0.027	0.874±0.013	1.651±0.036	22.46±1.879	12.467±2.144	1.928±0.375	1.052±0.194	2.533±0.165	1±0	132.6±0.827	179.667±1.376
	Tel Hai	Com	3.308±0.702	1.923±0.178	3.724±0.315	2.509±0.156	1.546±0.019	1.161±0.03	0.968±0.034	0.905±0.014	1.761±0.047	16.715±2.376	1.769±0.323	0.154±0.047	0.084±0.021	2.462±0.183	1±0	139.308±1.827	175.846±2.873
		No.Com	20.857±5.658	2.643±0.199	5.336±0.316	3.086±0.172	1.572±0.018	1.174±0.016	1.01±0.021	0.878±0.008	1.756±0.034	17.736±1.614	8.857±2.25	1.263±0.337	0.554±0.15	2±0.105	1±0	141.571±1.55	188.5±2.515
Hermon – Neve Ativ	Be'er Sheva	Com	NA	NA	NA	NA	NA	NA	NA	NA	NA	4.13±0.723	1±0	NA	0.017±0.004	0.889±0.111	0	NA	166.636±3.671
		No.Com	32.077±6.63	3.615±0.14	5.705±0.217	2.883±0.098	1.461±0.084	1.028±0.023	0.852±0.027	0.787±0.06	1.54±0.035	17.893±2.18	10.714±2.172	1.786±0.406	0.899±0.193	2.75±0.218	0.929±0.071	132.923±1.421	176.786±2.463
	Tel Hai	Com	2±0.426	1.545±0.207	2.621±0.351	2.048±0.177	1.398±0.04	1.046±0.024	0.818±0.026	0.84±0.019	1.685±0.056	12.636±1.584	1.364±0.203	0.081±0.021	0.045±0.011	2.364±0.203	1±0	140.909±1.43	181.546±2.447
		No.Com	13.2±2.582	2.867±0.215	4.753±0.218	2.96±0.122	1.407±0.025	1.059±0.02	0.884±0.029	0.834±0.02	1.593±0.048	14.613±1.193	5.867±0.94	0.814±0.171	0.303±0.069	2±0.098	1±0	147.133±2.24	198.267±1.891
Hermon – Nimrod Fortress	Be'er Sheva	Com	NA	NA	NA	NA	NA	NA	NA	NA	NA	5.767±1.027	1.083±0.083	NA	0.034±0.008	1.375±0.183	0	NA	163.25±4.399
		No.Com	39.286±9.656	4.077±0.265	6.4±0.433	2.692±0.108	1.422±0.024	1.057±0.026	0.787±0.059	0.831±0.025	1.683±0.072	20.746±2.679	12.231±2.977	1.873±0.577	1.301±0.351	2.75±0.179	1±0	131.846±1.698	176.615±2.117
	Tel Hai	Com	3.615±1.077	2.077±0.211	3.404±0.384	2.025±0.136	1.403±0.026	1.107±0.032	0.73±0.031	0.814±0.018	1.749±0.089	11.407±1.455	1.571±0.343	0.13±0.052	0.082±0.024	2.308±0.133	0.929±0.071	140.154±1.717	180.077±2.387
		No.Com	19.733±3.267	3.067±0.267	5.021±0.319	2.671±0.138	1.391±0.022	1.098±0.026	0.793±0.035	0.811±0.01	1.643±0.097	17.833±1.726	7.067±1.044	1.007±0.211	0.498±0.11	2±0.169	1±0	145.533±1.45	194±1.528
Banias	Be'er Sheva	Com	1±0	1±0	1.05±0.05	1.05±0.05	NA	NA	0.655±0.032	NA	1.375±0.072	4.522±0.738	1.111±0.111	0.007±0.001	0.03±0.01	1.429±0.202	0.222±0.147	154±0	161.667±5.172
		No.Com	28.846±3.767	3.769±0.231	5.569±0.258	2.808±0.124	1.386±0.029	1.04±0.023	0.834±0.022	0.844±0.019	1.501±0.046	20.5±2.852	9.231±1.051	1.859±0.335	0.987±0.181	2.75±0.131	1±0	129.538±1.107	177.538±1.035
	Tel Hai	Com	2.636±0.607	1.909±0.211	3.05±0.296	2.086±0.137	1.406±0.039	1.04±0.037	0.826±0.032	0.841±0.021	1.624±0.054	10.791±1.496	1.455±0.312	0.103±0.033	0.049±0.012	2.182±0.182	1±0	141.455±2.425	176.364±1.562
		No.Com	16.286±4.67	3.071±0.221	5.25±0.326	3.057±0.136	1.436±0.041	1.091±0.031	0.838±0.032	0.922±0.065	1.65±0.039	14.786±1.375	5.929±1.373	1.029±0.282	0.4±0.137	1.643±0.133	1±0	142.538±2.018	191.692±2.152
Tel Hai	Be'er Sheva	Com	2±1	2±1	2.1±1.1	1.25±0.25	0.321±0	0.942±0	0.658±0.03	0.759±0	1.277±0.039	6.908±0.908	1±0	0.02±0.013	0.028±0.006	1.625±0.183	0.154±0.104	122±0	160.846±4.138
		No.Com	32.167±4.923	3.9167±0.193	6.264±0.378	3.082±0.202	1.384±0.039	0.978±0.021	0.847±0.023	0.816±0.012	1.411±0.044	23.867±2.121	10.083±1.317	2.132±0.403	1.069±0.178	2.583±0.229	1±0	129.583±1.743	179.667±1.469
	Tel Hai	Com	2.643±0.668	1.857±0.206	3.118±0.338	2.188±0.155	1.354±0.019	0.979±0.028	0.789±0.027	0.819±0.01	1.498±0.072	11.75±1.145	1.357±0.289	0.123±0.049	0.062±0.019	2.643±0.133	1±0	138.538±1.483	178.077±1.998
		No.Com	14.818±2.834	3±0.27	5.555±0.424	3.118±0.124	1.379±0.031	1.016±0.016	0.874±0.018	0.821±0.015	1.504±0.033	16.709±1.488	5±0.751	1.028±0.191	0.44±0.093	2.091±0.091	1±0	143.545±1.993	192.545±1.659
Shtula	Be'er Sheva	Com	2±0.683	1.667±0.422	1.8±0.784	1.22±0.229	1.192±0.101	0.932±0.091	0.705±0.071	0.683±0.053	1.491±0.161	6.843±1.033	1.286±0.163	0.026±0.012	0.029±0.009	1.917±0.193	0.429±0.137	131.6±3.53	163.769±2.479
		No.Com	46.429±8.917	3.643±0.225	5.75±0.355	2.943±0.136	1.358±0.027	0.991±0.022	0.866±0.023	0.799±0.019	1.652±0.056	24.893±1.78	14.857±2.761	2.589±0.617	1.423±0.316	2.929±0.221	1±0	127.5±1.39	176.286±1.416
	Tel Hai	Com	4.636±1.185	2.364±0.244	3.619±0.339	2.273±0.184	1.352±0.03	0.983±0.027	0.844±0.017	0.772±0.018	1.802±0.051	15.336±1.735	2.091±0.456	0.167±0.049	0.08±0.017	2.727±0.195	1±0	141.091±2.306	178.364±2.581
		No.Com	12.778±2.943	2.556±0.338	4.056±0.321	2.744±0.172	1.354±0.042	0.98±0.024	0.82±0.034	0.759±0.021	1.994±0.272	11.289±2.074	5.556±0.959	0.636±0.155	0.204±0.059	1.889±0.2	1±0	149.375±2.306	196.625±2.044
Mount Meron	Be'er Sheva	Com	NA	NA	NA	NA	NA	NA	NA	NA	NA	4.45±0.858	1.27±0.273	NA	0.02±0.003	1.67±0.333	0	NA	160.182±3.777
		No.Com	30±5.965	3.364±0.203	5.582±0.449	3.036±0.189	1.527±0.028	1.121±0.027	0.967±0.025	0.87±0.008	1.598±0.052	19.009±2.776	10.818±1.958	1.931±0.507	0.983±0.256	2.364±0.279	1±0	134±0.831	180.7±0.955
	Tel Hai	Com	2±0.378	1.75±0.25	3.009±0.429	2.027±0.146	1.463±0.024	1.1±0.039	0.894±0.029	0.848±0.021	1.731±0.036	12.538±1.924	1.25±0.164	0.063±0.016	0.037±0.009	2.5±0.189	1±0	136±2.557	175.88±1.787
		No.Com	14.455±3.509	2.909±0.211	4.936±0.295	3.0455±0.115	1.481±0.022	1.139±0.033	0.957±0.028	0.86±0.007	1.649±0.053	12.2±1.577	6.455±1.012	0.856±0.186	0.264±0.079	2±0.191	1±0	147.273±1.774	193.091±2.117
Karmiel	Be'er Sheva	Com	1.33±0.333	1.33±0.333	1.53±0.24	1.2±0.115	1.1±0	0.77±0.04	0.47±0.039	0.65±0.062	1.15±0.212	3.71±0.482	1±0	0.01±0.003	0.01±0.003	1.429±0.202	0.333±0.142	128.75±4.211	152.727±1.987
		No.Com	38.214±7.634	3.571±0.202	5.78±0.405	2.897±0.18	1.336±0.024	0.951±0.017	0.742±0.034	0.81±0.014	1.332±0.045	21.364±2.811	11.857±2.211	2.676±0.633	1.219±0.295	2.357±0.169	1±0	124±1.367	176.071±1.698
	Tel Hai	Com	3.125±0.718	2.5±0.189	3.8±0.323	2.188±0.183	1.343±0.025	0.992±0.018	0.781±0.025	0.812±0.013	1.515±0.081	13.663±2.685	1.25±0.25	0.14±0.067	0.0731±0.027	2.75±0.164	1±0	135.38±1.117	174.38±2.07
		No.Com	14.455±2.685	2.818±0.182	4.991±0.339	2.945±0.107	1.384±0.042	1.036±0.0334	0.82±0.025	0.794±0.014	1.452±0.043	17.218±1.626	5.545±0.898	0.868±0.164	0.347±0.071	2.182±0.122	1±0	137.1±1.08	188.2±1.812
Carmel – Rakafot	Be'er Sheva	Com	2±1	1.5±0.5	1.4±0.6	1±0.2	NA	1.08±0	0.72±0	0.78±0	0.87±0	4.718±0.829	1.091±0.091	0.04±0	0.028±0.008	1.667±0.211	0.182±0.122	132±3	156.1±5.089
		No.Com	44.533±11.02	3.467±0.192	6.033±0.333	3.42±0.142	1.436±0.03	1.005±0.023	0.822±0.017	0.831±0.011	1.309±0.03	21.807±2.516	13.333±2.886	2.764±0.735	1.254±0.334	2.333±0.159	1±0	127.533±1.39	178.667±1.214
	Tel Hai	Com	3±0.564	1.833±0.207	3.3±0.31	2.425±0.143	1.447±0.028	1.017±0.023	0.827±0.012	0.849±0.018	1.419±0.039	10.862±1.151	1.615±0.266	0.104±0.022	0.054±0.01	2.5±0.261	0.929±0.071	137.67±1.848	176.5±2.105
		No.Com	14.267±2.359	2.6±0.19	5.1±0.312	3.427±0.121	1.476±0.018	1.025±0.019	0.825±0.019	0.825±0.009	1.357±0.041	13.02±1.15	5.933±0.813	0.855±0.137	0.255±0.041	2±0.138	1±0	140.733±1.173	196.067±1.449
Carmel – Kedumim Quarry	Be'er Sheva	Com	1.75±0.479	1.75±0.479	2.3±0.665	1.37±0.062	1.18±0.099	0.93±0.069	0.54±0.06	0.67±0.039	1.32±0.148	8.589±1.871	1±0	0.03±0.009	0.033±0.007	1.857±0.261	0.5±0.167	128±3.367	159.9±4.015
		No.Com	23.111±5.858	3±0.2887	5.044±0.284	2.456±0.156	1.321±0.026	0.911±0.022	0.618±0.038	0.768±0.015	1.366±0.074	19.344±2.345	7.556±1.901	1.174±0.35	0.645±0.16	2.222±0.147	1±0	126.667±1.787	179.667±1.74
	Tel Hai	Com	2.538±0.606	1.923±0.288	2.84±0.408	1.786±0.142	1.361±0.023	0.98±0.008	0.583±0.034	0.739±0.015	1.606±0.058	12.977±1.843	1.231±0.122	0.082±0.024	0.063±0.02	2.667±0.142	1±0	135±0.879	173.75±1.503
		No.Com	22±6.105	3.333±0.558	4.78±0.532	2.26±0.093	1.318±0.036	0.979±0.02	0.611±0.053	0.772±0.022	1.313±0.183	19.433±3.079	6.833±1.621	0.953±0.323	0.571±0.213	2±0.258	1±0	135.71±3.695	190.57±3.272
Carmel – Oren Gorge	Be'er Sheva	Com	1.5±0.5	1.5±0.5	1.93±0.699	1.3±0.122	1.2±0.095	0.85±0.015	0.63±0.113	0.69±0.043	1.2±0.082	7.38±1.288	1.182±0.122	0.02±0.009	0.025±0.007	1.857±0.143	0.364±0.152	132±7.561	158.727±2.867
		No.Com	20.75±3.602	3.417±0.336	5.908±0.424	3.242±0.209	1.399±0.032	0.986±0.025	0.848±0.047	0.833±0.02	1.148±0.025	26.2±2.504	7.5±0.949	1.721±0.395	0.894±0.206	2.25±0.131	1±0	122.083±1.395	175.917±1.549
	Tel Hai	Com	2.25±0.509	1.75±0.218	3.171±0.321	2.304±0.101	1.458±0.03	1.017±0.032	0.856±0.039	0.825±0.022	1.347±0.054	14.7±1.484	1.25±0.179	0.1±0.035	0.06±0.012	2.833±0.207	1±0	132.92±1.196	173.583±1.276
		No.Com	16.818±4.502	3±0.302	5.764±0.625	3.273±0.173	1.505±0.051	1.052±0.024	0.946±0.052	0.846±0.015	1.376±0.046	19.973±2.946	6.273±1.315	1.11±0.28	0.628±0.211	2±0.135	1±0	135±1.844	185.27±1.459
Modi’in near Train Station	Be'er Sheva	Com	1.5±0.378	1.13±0.125	1.3±0.282	1.16±0.153	0.87±0.623	0.87±0.1	0.59±0.056	0.71±0.065	0.88±0.085	4.8±0.707	1.25±0.179	0.02±0.013	0.026±0.011	1.556±0.242	0.62±0.14	129.5±2.918	157.462±2.664
		No.Com	34.769±8.508	3.308±0.133	5.262±0.228	3.231±0.146	1.427±0.032	0.951±0.02	0.723±0.02	0.796±0.04	1.177±0.035	19±2.197	10.923±2.374	2.199±0.592	1.037±0.282	2.538±0.144	1±0	123.846±1.535	176.231±1.52
	Tel Hai	Com	2.846±0.564	1.846±0.191	2.8±0.246	2.135±0.135	1.395±0.029	0.907±0.023	0.68±0.019	0.788±0.018	1.207±0.047	8.38±1.245	1.615±0.266	0.094±0.024	0.045±0.008	2.25±0.218	1±0	137.92±2.742	174.46±1.76
		No.Com	14.417±3.681	2.75±0.218	4.625±0.373	3.142±0.145	1.427±0.02	0.953±0.012	0.736±0.015	0.809±0.015	1.206±0.052	11.825±1.637	5.417±1.026	0.902±0.259	0.33±0.111	1.833±0.167	1±0	136.25±1.41	190.75±1.911
Kiryat Anavim	Be'er Sheva	Com	0.83±0.167	0.83±0.167	0.92±0.212	0.92±0.212	0.6±0.599	0.65±0.167	0.48±0.099	0.56±0.142	1.15±0.233	6.177±0.809	1±0	0.01±0.004	0.014±0.003	2±0.211	0.5±0.139	127.667±1.333	155.615±2.482
		No.Com	28.571±5.495	3.214±0.281	4.629±0.335	2.607±0.106	1.298±0.054	0.966±0.029	0.797±0.028	0.811±0.016	1.454±0.055	18.507±2.875	10.214±1.942	1.595±0.387	0.714±0.17	2.071±0.221	1±0	124.643±1.316	175.286±1.602
	Tel Hai	Com	1.75±0.305	1.583±0.229	2.581±0.21	2.063±0.11	1.371±0.018	0.993±0.024	0.748±0.025	0.814±0.012	1.631±0.041	10.708±1.489	1.083±0.083	0.046±0.004	0.03±0.004	2.75±0.131	1±0	134.833±1.254	171.417±1.5
		No.Com	15.714±4.868	3.25±0.366	3.8±0.296	2.343±0.115	1.363±0.036	0.982±0.017	0.767±0.034	0.778±0.013	1.601±0.047	14.55±2.251	6.125±1.705	0.622±0.212	0.264±0.094	1.875±0.295	1±0	133.5±1.18	183.375±1.592
Eshtaol Forest	Be'er Sheva	Com	1.5±0.5	1.5±0.5	1.75±0.95	1.25±0.45	1.39±0	0.87±0	0.74±0.124	0.77±0	0.96±0.413	4.163±1.266	1±0	0.02±0.016	0.016±0.005	1.5±0.224	0.2±0.133	123±0	155.4±2.642
		No.Com	42.75±8.18	3.58±0.229	5.82±0.28	3.17±0.145	1.43±0.087	1±0.014	0.86±0.021	0.81±0.013	1.47±0.067	20.554±3.04	12.154±2.356	2.49±0.532	1.131±0.238	2.583±0.149	0.923±0.077	127.5±1.228	174.846±3.162
	Tel Hai	Com	3.273±0.74	2.455±0.207	3.635±0.297	2.164±0.14	1.365±0.032	1.026±0.017	0.87±0.02	0.82±0.019	1.601±0.038	14.636±2.342	1.364±0.279	0.109±0.033	0.061±0.013	2.4±0.267	1±0	135.45±1.528	176.64±1.002
		No.Com	17.167±3.411	3.333±0.284	5.009±0.262	3.009±0.14	1.371±0.036	1.007±0.017	0.905±0.029	0.798±0.013	1.542±0.029	15.183±1.52	6.333±1.251	0.796±0.136	0.32±0.07	1.833±0.167	1±0	139.917±1.569	188.083±2.006
Bet-Shemesh Heights	Be'er Sheva	Com	1.33±0.333	1.33±0.333	1.2±0.5	0.8±0.1	1.27±0	0.82±0.062	0.6±0.059	0.72±0.063	1.07±0.236	4.064±0.76	1.143±0.143	0.02±0.011	0.012±0.005	1.5±0.224	0.214±0.114	134±4.619	151.846±2.256
		No.Com	28.615±5.239	3.615±0.29	5.823±0.603	3.015±0.187	1.396±0.033	0.944±0.028	0.761±0.046	0.828±0.021	1.185±0.041	21.185±2.73	9.538±1.716	1.85±0.349	0.91±0.176	2.333±0.188	1±0	127.154±2.006	178.308±0.916
	Tel Hai	Com	1.846±0.249	1.692±0.175	2.835±0.319	2.127±0.174	1.438±0.038	0.958±0.023	0.743±0.045	0.816±0.02	1.422±0.046	10.8±1.785	1.077±0.077	0.073±0.017	0.037±0.007	2.231±0.257	1±0	135.38±0.991	172.93±1.56
		No.Com	12±1.581	2.846±0.249	4.692±0.296	3.058±0.182	1.407±0.027	0.975±0.024	0.751±0.054	0.786±0.021	1.31±0.057	13.685±1.85	5.077±0.537	0.706±0.131	0.266±0.055	1.692±0.133	1±0	138±1.702	192.231±1.899
Avishur Plato	Be'er Sheva	Com	2±0.577	2±0.577	3.23±1.105	1.73±0.267	1.29±0.062	0.84±0.041	0.54±0.052	0.66±0.01	1.29±0.098	5.783±0.868	1.167±0.112	0.05±0.016	0.025±0.008	1.75±0.164	0.308±0.133	126.25±3.119	151.667±2.692
		No.Com	21.13±5.848	3±0	6.01±0.253	2.48±0.092	1.43±0.027	0.96±0.016	0.62±0.014	0.76±0.015	1.37±0.101	15.778±3.186	5.889±1.62	0.97±0.303	0.58±0.218	2.111±0.351	0.889±0.111	123.375±1.58	178.556±1.684
	Tel Hai	Com	2.133±0.236	2±0.195	3.077±0.35	1.863±0.085	1.393±0.018	0.993±0.02	0.602±0.021	0.74±0.009	1.565±0.052	8±1.441	1.067±0.067	0.054±0.009	0.039±0.007	2.267±0.118	1±0	137±1.451	169.667±0.877
		No.Com	11.273±2.649	2.727±0.428	3.727±0.474	2.364±0.106	1.416±0.038	0.982±0.036	0.679±0.024	0.748±0.026	1.525±0.096	11.791±1.83	3.545±0.692	0.39±0.1	0.173±0.057	1.818±0.226	1±0	137.667±2.173	189±2.612
Amatzya	Be'er Sheva	Com	1.14±0.143	1.14±0.143	1.54±0.272	1.36±0.156	1.53±0.043	0.97±0.05	0.69±0.029	0.81±0.039	1.04±0.173	5.058±1.022	1.083±0.083	0.02±0.008	0.021±0.005	1.556±0.176	0.54±0.144	128.2±2.458	153.692±3.102
		No.Com	35.733±7.282	4±0.195	7.207±0.264	3.753±0.126	1.652±0.029	1.111±0.021	0.903±0.02	0.906±0.014	1.472±0.034	19.807±1.699	10.867±2.016	2.279±0.426	1.095±0.202	2.333±0.126	1±0	123.867±1.064	175.571±0.918
	Tel Hai	Com	1.86±0.294	1.571±0.137	2.816±0.185	2.244±0.084	1.597±0.023	1.039±0.027	0.804±0.021	0.888±0.013	1.472±0.071	7.58±0.987	1.2±0.145	0.056±0.01	0.032±0.005	2.357±0.133	0.933±0.067	134±1.153	171.929±1.216
		No.Com	16.429±3.319	2.571±0.272	5.486±0.421	3.579±0.122	1.559±0.027	1.086±0.019	0.871±0.031	0.872±0.015	1.418±0.04	13.893±2.137	7.214±1.241	1.068±0.23	0.392±0.102	1.643±0.169	1±0	139.5±2.334	190.786±2.159
Lahav	Be'er Sheva	Com	1.78±0.364	1.44±0.176	2.24±0.381	1.67±0.207	1.53±0.036	0.96±0.052	0.66±0.049	0.79±0.04	1.19±0.137	7.333±1.15	1.333±0.188	0.03±0.009	0.032±0.009	1.636±0.152	0.818±0.122	129.222±2.793	156.182±1.439
		No.Com	23±5.311	3.462±0.215	6.123±0.323	3.669±0.182	1.619±0.027	1.158±0.024	0.86±0.024	0.907±0.014	1.44±0.052	22.292±2.458	8±1.609	1.79±0.475	0.905±0.249	2±0.16	1±0	122.769±1.885	177.231±1.451
	Tel Hai	Com	2.733±0.621	1.8±0.243	3.112±0.315	2.369±0.114	1.585±0.036	1.085±0.03	0.829±0.018	0.89±0.013	1.576±0.099	13.4±1.878	1.533±0.215	0.096±0.023	0.059±0.014	2.133±0.165	1±0	135.4±1.492	171.333±1.701
		No.Com	14.917±3.216	2.583±0.26	5.425±0.366	3.508±0.111	1.639±0.04	1.128±0.028	0.934±0.039	0.875±0.016	1.646±0.048	16.875±1.751	6.667±1.233	0.887±0.181	0.377±0.085	1.583±0.149	1±0	134.5±1.062	185.25±0.818
Zenifim Wadi	Be'er Sheva	Com	1±0	1±0	1±0.2	1±0.2	1.074±0	0.809±0	0.47±0	0.687±0	0.735±0	6.25±2.75	1±0	0.019±0	0.018±0.014	1.5±0.5	1±0	134.5±7.5	167.5±10.5
		No.Com	25.333±3.93	3.667±0.333	4.85±0.55	2.6±0.6	1.483±0.04	1.042±0.08	0.861±0.082	0.906±0.021	1.302±0.226	21.133±3.171	11±3.055	1.59±0.413	0.628±0.116	2±0	1±0	125±3.055	182.667±2.848
	Tel Hai	Com	5.2±2.223	2±0.316	3.7±0.964	2.567±0.481	1.388±0.053	1.144±0.06	0.95±0.032	0.925±0.011	1.6±0.101	16.65±3.798	2.333±0.843	0.255±0.136	0.095±0.042	2.167±0.477	0.83±0.167	133.8±2.332	178±2.47
		No.Com	10.667±2.836	2.333±0.333	2.967±0.689	2.467±0.467	1.476±0.018	1.098±0.035	0.905±0.043	0.902±0.026	1.492±0.133	9.85±2.13	6±1.438	0.395±0.115	0.146±0.057	1.667±0.211	1±0	141.667±2.679	190.833±2.442

### Sheet: explanation
Description of all phenotypic traits measured for paper 2
Survival - Survival was defined as the success of a plant to survive until flowering before senescence. Survival rate per population was estimated as fraction of plants that set flowers out of all plants of that population in the same treatment.
Flowering time - We defined flowering time as the number of days from sowing to first appearance of the awns of the first spike.
Morphology - Morphological measurements included eleven traits (following Catalán et al., 2012): (1) Inflorescence length, measured on the central stem of the plant (the primary stem), from the bottom of the lowest spike to the top of the upper one (not including the awns); (2) Spike length, measured as the length of the upper spike on the primary stem (excluding awns); (3) Stem length, measured …
Fitness - was evaluated as the total number of spikes of a plant.
